# Immobilized dicot and monocot viral vectors enable rapid screening of RNA mobility elements for mobile RNA engineering and RNA-based genome editing

**DOI:** 10.64898/2026.07.31.741600

**Authors:** Nathaniel M. Butler, Charlene M. Grahn, Colby Starker

## Abstract

RNA mobility has emerged as a valuable component of RNA-based genome editing and DNA-free transformation technologies. However, experimental systems for rapidly evaluating RNA mobility remain limited, particularly in monocot species where grafting approaches are not feasible. Here, we developed immobilized versions of *Foxtail Mosaic Virus* (FoMV) and *Tobacco Rattle Virus* (TRV) with impaired systemic viral movement as generalizable platforms for transient expression and functional screening of mobile RNAs. A simple *Nicotiana benthamiana* leaf assay enabled direct visualization and molecular quantification of transcript mobility using fluorescent reporter fusions carrying seven previously described RNA mobility elements from dicot and monocot species. The platform consistently distinguished mobile elements displaying higher or lower frequencies of mobility across both viral systems, with T-RNA-like sequence (TLS), TLSgly and maize *FLOWERING LOCUS T* (*FT*) ortholog, ZCN19, and as well as ZCN16 displaying significantly higher frequencies of mobility compared to non-mobile element controls in FoMV and TRV, respectively. Translation of these findings to virus-induced genome editing demonstrated that mobile elements identified through the screening platform enhanced FoMV-mediated editing of *PHYTOENE DESATURASE* in *Setaria viridis* (*SvPDS*), with TLSgly increasing somatic editing frequencies approximately two-fold relative to sgRNA alone. Together, these results establish immobilized FoMV and TRV platforms as versatile screening tools for evaluating RNA mobility, optimizing RNA cargos for viral genome editing, and a scalable framework for engineering mobile RNAs and accelerating development of RNA-based technologies for functional genomics and crop improvement.
