## Supplemental Tables for "Immobilized dicot and monocot viral vectors enable rapid screening of RNA mobility elements for mobile RNA engineering and RNA-based genome editing"

### Sheet: Table S1
Backbones and fragments for Gibson assembly
Vector	Backbone	Linearizing enzyme(s)	Fragment 1		Fragment 2		Fragment 3		Fragment 4		Mobile element fragments*
			name	sequence	name	sequence	name	sequence	name	sequence	sequence	name
FoMV-AmCyan	pEE082	SapI	AmCyan	tgagggtgttagggtaaccaacatcagtgaagagaaacATGGCCCTGTCCAACAAGTTCATCGGCGACGACATGAAGATGACCTACCACATGGACGGCTGCGTGAACGGCCACTACTTCACCGTGAAGGGCGAGGGCAGCGGCAAGCCCTACGAGGGCACCCAGACCTCCACCTTCAAGGTGACCATGGCCAACGGCGGCCCCCTGGCCTTCTCCTTCGACATCCTGTCCACCGTGTTCATGTACGGCAACCGCTGCTTCACCGCCTACCCCACCAGCATGCCCGACTACTTCAAGCAGGCCTTCCCCGACGGCATGTCCTACGAGAGAACCTTCACCTACGAGGACGGCGGCGTGGCCACCGCCAGCTGGGAGATCAGCCTGAAGGGCAACTGCTTCG…	N/A		N/A		N/A		TGTCTATAAATATAAGAGACCCTCTTATAGTAAGCAGAGTTGTTGGAGACGTTCTTGATCCGTTTAATAGATCAATCACTCTAAAGGTTACTTATGGCCAA	FTtruc
FoMV-AmCyan-sgSvPDS	pEE082	SapI	AmCyan	tgagggtgttagggtaaccaacatcagtgaagagaaacATGGCCCTGTCCAACAAGTTCATCGGCGACGACATGAAGATGACCTACCACATGGACGGCTGCGTGAACGGCCACTACTTCACCGTGAAGGGCGAGGGCAGCGGCAAGCCCTACGAGGGCACCCAGACCTCCACCTTCAAGGTGACCATGGCCAACGGCGGCCCCCTGGCCTTCTCCTTCGACATCCTGTCCACCGTGTTCATGTACGGCAACCGCTGCTTCACCGCCTACCCCACCAGCATGCCCGACTACTTCAAGCAGGCCTTCCCCGACGGCATGTCCTACGAGAGAACCTTCACCTACGAGGACGGCGGCGTGGCCACCGCCAGCTGGGAGATCAGCCTGAAGGGCAACTGCTTCG…	sgSvPDS	GCGAAATATCTGGCAGATGCgtttaagagctatgctggaaacagcatagcaagtttaaataaggctagtccgttatcaacttgaaaaagtggcaccgagtcggtgcCCTGCAGG	N/A		N/A		ATCAGAGTGGCGCAGCGGAAGCGTGGTGGGCCCATAACCCACAGGTCCCAGGATCGAAACCTGGCTCTGATA	TLSmet
FoMV-AmCyan-sgSvPDS-mobile element	pEE082	SapI	AmCyan	tgagggtgttagggtaaccaacatcagtgaagagaaacATGGCCCTGTCCAACAAGTTCATCGGCGACGACATGAAGATGACCTACCACATGGACGGCTGCGTGAACGGCCACTACTTCACCGTGAAGGGCGAGGGCAGCGGCAAGCCCTACGAGGGCACCCAGACCTCCACCTTCAAGGTGACCATGGCCAACGGCGGCCCCCTGGCCTTCTCCTTCGACATCCTGTCCACCGTGTTCATGTACGGCAACCGCTGCTTCACCGCCTACCCCACCAGCATGCCCGACTACTTCAAGCAGGCCTTCCCCGACGGCATGTCCTACGAGAGAACCTTCACCTACGAGGACGGCGGCGTGGCCACCGCCAGCTGGGAGATCAGCCTGAAGGGCAACTGCTTCG…	sgSvPDS	GCGAAATATCTGGCAGATGCgtttaagagctatgctggaaacagcatagcaagtttaaataaggctagtccgttatcaacttgaaaaagtggcaccgagtcggtgcCCTGCAGG	Mobile element fragments*				ATCAGAGTGGTGGTGGGCCCATAACCCACAGGTCCGCTCTGATA	TLSmetΔDT
FoMV-AmCyan-sgNbPDS	pEE082	SapI	AmCyan	tgagggtgttagggtaaccaacatcagtgaagagaaacATGGCCCTGTCCAACAAGTTCATCGGCGACGACATGAAGATGACCTACCACATGGACGGCTGCGTGAACGGCCACTACTTCACCGTGAAGGGCGAGGGCAGCGGCAAGCCCTACGAGGGCACCCAGACCTCCACCTTCAAGGTGACCATGGCCAACGGCGGCCCCCTGGCCTTCTCCTTCGACATCCTGTCCACCGTGTTCATGTACGGCAACCGCTGCTTCACCGCCTACCCCACCAGCATGCCCGACTACTTCAAGCAGGCCTTCCCCGACGGCATGTCCTACGAGAGAACCTTCACCTACGAGGACGGCGGCGTGGCCACCGCCAGCTGGGAGATCAGCCTGAAGGGCAACTGCTTCG…	sgNbPDS	TTGGTAGTAGCGACTCCATGgtttaagagctatgctggaaacagcatagcaagtttaaataaggctagtccgttatcaacttgaaaaagtggcaccgagtcggtgcCCTGCAGG	N/A		N/A		GCACCAGTGGTCTAGTGGCATGATAGTACCCTGCCACGGTACAGACCCGGGTTCAATTCCCGGCTGGTGCA	TLSgly
FoMV CPΔ	pEE082	AvrII	CPΔ	aaGGCGCGCCaTAGaGGCGCGCCacgcaagcctccatcacgcgcgggagactcaacggcgcaccagcactaccaaacaacgggcagtacttcatcgaggcacctcagtaatctagaagatgggactcgagcgatcagtagtatgataccaataaataaatcgggcgaatccgcgcctcctgactatgggcaggtttacggaccaagctgtatcgagatacgacctaacagtaacgcagctaaggggtgaatgcacacatcgcttataaaaaaaaaaaaaaaaaaaaaacctggat	N/A		N/A		N/A		GCTCCCGTAGCTCAGTTGGTTAGAGCGTTGGTCTTATGAGCCGAAGGTCGCGGGTTCGAGCCCCGCCGGAAGC	TLSIle
FoMV CPΔ-AmCyan	FoMV-AmCyan	AvrII	CPΔ	aaGGCGCGCCaTAGaGGCGCGCCacgcaagcctccatcacgcgcgggagactcaacggcgcaccagcactaccaaacaacgggcagtacttcatcgaggcacctcagtaatctagaagatgggactcgagcgatcagtagtatgataccaataaataaatcgggcgaatccgcgcctcctgactatgggcaggtttacggaccaagctgtatcgagatacgacctaacagtaacgcagctaaggggtgaatgcacacatcgcttataaaaaaaaaaaaaaaaaaaaaacctggat	N/A		N/A		N/A		TGTCAAGGGACCCACTTGTTGTAGGCAACGTAGTTGGAGATATCTTGGACCCATTTATCAAATCAGCATCACTCAGAGTCCTATACAACAATAGAGAACTG	ZCN16
FoMV P19	pEE082	PvuII, SspI	Backbone	attttattttctcccaatcaggcttgatccccagtaagtcaaaaaatagctcgacatactgttcttccccgatatcctccctgatcgaccggacgcagaaggcaatgtcataccacttgtccgccctgccgcttctcccaagatcaataaagccacttactttgccatctttcacaaagatgttgctgtctcccaggtcgccgtgggaaaagacaagttcctcttcgggcttttccgtctttaaaaaatcatacagctcgcgcggatctttaaatggagtgtcttcttcccagttttcgcaatccacatcggccagatcgttattcagtaagtaatccaattcggctaagcggctgtctaagctattcgtatagggacaatccgatatgtcgatggagt…	3xEnh	CACGTGagaatggcccggaccgggttaccaagcggccgcatcgagcagctggcttgtggggaccagacaaaaaaggaatggtgcagaattgttaggcgcacctaccaaaagcatctttgcctttattgcaaagataaagcagattcctctagtacaagtggggaacaaaataacgtggaaaagagctgtcctgacagcccactcactaatgcgtatgacgaacgcagtgacgaccacaaaactcgagcaacgagatcatgagccaatcaaagaggagtgatgtagacctaaagcaataatggagccatgacgtaagggcttacgcccatacgaaataattaaaggctgatgtgacctgtcgctctctcagaacctttactttttatgtttggcgtgtat…	35S promoter	agatttgccttttcaatttcagaaagaatgctaacccacagatggttagagaggcttacgcagcaggtatcatcaagacgatctacccgagcaataatctccaggaaatcaaataccttcccaagaaggttaaagatgcagtcaaaagattcaggactaactgcatcaagaacacagagaaagatatatttctcaagatcagaagtactattccagtatggacgattcaaggcttgcttcacaaaccaaggcaagtaatagagattggagtctctaaaaaggtagttcccactgaatcaaaggccatggagtcaaagattcaaatagaggacctaacagaactcgccgtaaagactggcgaacagttcatacagagtctcttacgactcaatgacaaga…	P19	atggaacgagctatacaaggaaacgacgctagggaacaagctaacagtgaacgttgggatggaggatcaggaggtaccacttctcccttcaaacttcctgacgaaagtccgagttggactgagtggcggctacataacgatgagacgaattcgaatcaagataatccccttggtttcaaggaaagctggggtttcgggaaagttgtatttaagagatatctcagatacgacaggacggaagcttcactgcacagagtccttggatcttggacgggagattcggttaactatgcagcatctcgatttttcggtttcgaccagatcggatgtacctatagtattcggtttcgaggagttagtatcaccgtttctggagggtctcgaactcttcagcatctc…	TGTCAAGGGATCCACTAGTGGTAGGACACGTGGTGGGTGACATTTTGGACCCGTTTACTAAAGCAGCCTCGCTTAAGGTTCTGTACAACAACAAGGAACTG	ZCN19
FoMV CPΔ P19	FoMV P19	AvrII	CPΔ	aaGGCGCGCCaTAGaGGCGCGCCacgcaagcctccatcacgcgcgggagactcaacggcgcaccagcactaccaaacaacgggcagtacttcatcgaggcacctcagtaatctagaagatgggactcgagcgatcagtagtatgataccaataaataaatcgggcgaatccgcgcctcctgactatgggcaggtttacggaccaagctgtatcgagatacgacctaacagtaacgcagctaaggggtgaatgcacacatcgcttataaaaaaaaaaaaaaaaaaaaaacctggat	N/A		N/A		N/A
FoMV CPΔ P19-AmCyan	FoMV CPΔ P19	SapI	AmCyan	GCTCTTCGtgagggtgttagggtaaccaacatcagtgaagagaaacATGGCCCTGTCCAACAAGTTCATCGGCGACGACATGAAGATGACCTACCACATGGACGGCTGCGTGAACGGCCACTACTTCACCGTGAAGGGCGAGGGCAGCGGCAAGCCCTACGAGGGCACCCAGACCTCCACCTTCAAGGTGACCATGGCCAACGGCGGCCCCCTGGCCTTCTCCTTCGACATCCTGTCCACCGTGTTCATGTACGGCAACCGCTGCTTCACCGCCTACCCCACCAGCATGCCCGACTACTTCAAGCAGGCCTTCCCCGACGGCATGTCCTACGAGAGAACCTTCACCTACGAGGACGGCGGCGTGGCCACCGCCAGCTGGGAGATCAGCCTGAAGGGCAA…	N/A		N/A		N/A
FoMV CPΔ P19-AmCyan-mobile element	FoMV CPΔ P19	SapI	AmCyan	GCTCTTCGtgagggtgttagggtaaccaacatcagtgaagagaaacATGGCCCTGTCCAACAAGTTCATCGGCGACGACATGAAGATGACCTACCACATGGACGGCTGCGTGAACGGCCACTACTTCACCGTGAAGGGCGAGGGCAGCGGCAAGCCCTACGAGGGCACCCAGACCTCCACCTTCAAGGTGACCATGGCCAACGGCGGCCCCCTGGCCTTCTCCTTCGACATCCTGTCCACCGTGTTCATGTACGGCAACCGCTGCTTCACCGCCTACCCCACCAGCATGCCCGACTACTTCAAGCAGGCCTTCCCCGACGGCATGTCCTACGAGAGAACCTTCACCTACGAGGACGGCGGCGTGGCCACCGCCAGCTGGGAGATCAGCCTGAAGGGCAA…	Mobile element fragments*		N/A		N/A
FoMV CPΔ P19-sgNbPDS	FoMV CPΔ P19	SapI	sgNbPDS	TGAGGGTGTTAGGGTAACCAACATCAGTGAAGAGAAACTTGGTAGTAGCGACTCCATGgtttaagagctatgctggaaacagcatagcaagtttaaataaggctagtccgttatcaacttgaaaaagtggcaccgagtcggtgcCCTGCAGG	N/A		N/A		N/A
FoMV CPΔ P19-sgNbPDS-mobile element	FoMV CPΔ P19	SapI	sgNbPDS	TGAGGGTGTTAGGGTAACCAACATCAGTGAAGAGAAACTTGGTAGTAGCGACTCCATGgtttaagagctatgctggaaacagcatagcaagtttaaataaggctagtccgttatcaacttgaaaaagtggcaccgagtcggtgcCCTGCAGG	Mobile element fragments*		N/A		N/A
TRV1 MPΔ	pYL192	SpeI, AvrII	MPΔ v1	ggtatctcaagttgatttgaggttttctagtctggtcggaaagtttgacattgttacagaaaaaagagaaacttacagaagtccagcagatgtggctgccgtattgaacaagtactatactggagatgtcagaacacataacgcgactgctaattcgatgacggtgaggaagattgtgtctaaagaacaggtttctttgaagcctggtgctcagtacataactttccttcagtctgagaagaaggagttggtaaatttgttggcattgaggaaagtggcagctaaagtgagtacagtacacgagtcgcaaggagagacattcaaagatgtagtcctagtcaggacgaaacctacggatgactcaatcgctagaggtcgggagtacttaatcgtggcgtt…	N/A		N/A		N/A
TRV1-ccdb	pYL192	PmeI	ccdb	aagccagataacagtatgcgtatttgcgcgctgatttttgcggtataagaatatatactgatatgtatacccgaagtatgtcaaaaggaggtatgctatgaagcagcgtattacagtgacagttgacagcgacagctatcagttgctcaaggcatatatgatgtcaatatctccggtctggtaagcacaaccatgcagaatgaagcccgtcgtctgcgtgccgaacgctggaaagcggaaaatcaggaagggatggctgaggtcgcccggtttattgaaatgaacggctcttttgctgacgagaacaggggctggtgaaatgcagtttaaggtttacacctataaaagagagagccgttatcgtctgtttgtggatgtacagagtgatattattgacac…	N/A		N/A		N/A
TRV1 P19	TRV1-ccdb	PmeI	Nos	atgGAACGAGCTATACAAGGAAACGATGCTAGGGAACAAGCTTATGGTGAACGTTGGAATGGAGGATCAGGAAGTTCCACTTCTCCCTTCAAACTTCCTGACGAAAGTCCGAGTTGGACTGAGTGGCGGCTACATAACGATGAGACTATTTCGAATCAAGATAATCCCCTTGGTTTCAAGGAAAGCTGGGGTTTCGGGAAAGTTGTATTTAAGAGATATCTCAGATACGACGGGACGGAAACTTCACTGCACAGAGTCCTTGGATCTTGGACGGGAGATTCGGTTAACTATGCAGCATCTCGATTTCTCGGTTTCGACCAGATCGGATGTACCTATAGTATTCGGTTTCGAGGAGTTAGTGTCACCATTTCTGGAGGGTCGCGAACTCTTCAGCATCTC…	P19	atgGAACGAGCTATACAAGGAAACGATGCTAGGGAACAAGCTTATGGTGAACGTTGGAATGGAGGATCAGGAAGTTCCACTTCTCCCTTCAAACTTCCTGACGAAAGTCCGAGTTGGACTGAGTGGCGGCTACATAACGATGAGACTATTTCGAATCAAGATAATCCCCTTGGTTTCAAGGAAAGCTGGGGTTTCGGGAAAGTTGTATTTAAGAGATATCTCAGATACGACGGGACGGAAACTTCACTGCACAGAGTCCTTGGATCTTGGACGGGAGATTCGGTTAACTATGCAGCATCTCGATTTCTCGGTTTCGACCAGATCGGATGTACCTATAGTATTCGGTTTCGAGGAGTTAGTGTCACCATTTCTGGAGGGTCGCGAACTCTTCAGCATCTC…	NtEU terminator	aaagcagaatgctgagctaaaagaaaggctttttccattttcgagagacaatgagaaaagaagaagaagaagaagaagaagaagaagaagaagaagaaaagagtaaataataaagccccacaggaggcgaagttcttgtagctccatgttatctaagttattgatattgtttgccctatattttatttctgtcattgtgtatgttttgttcagtttcgatctccttgcaaaatgcagagattatgagatgaataaactaagttatattattatacgtgttaatattctcctcctctctctagctagccttttgttttctctttttcttatttgattttctttaaatcaatccattttaggagagggccagggagtgatccagcaaaacatgaagattag…	N/A
TRV1 MPΔ P19	TRV1 P19	AvrII	MPΔ v2	aaGGCGCGCCaTAGaGGCGCGCCacgcaagcctccatcacgcgcgggagactcaacggcgcaccagcactaccaaacaacgggcagtacttcatcgaggcacctcagtaatctagaagatgggactcgagcgatcagtagtatgataccaataaataaatcgggcgaatccgcgcctcctgactatgggcaggtttacggaccaagctgtatcgagatacgacctaacagtaacgcagctaaggggtgaatgcacacatcgcttataaaaaaaaaaaaaaaaaaaaaacctggat	N/A		N/A		N/A
TRV2-AmCyan	SPDK3876	AarI	AmCyan	ATGGCCCTGTCCAACAAGTTCATCGGCGACGACATGAAGATGACCTACCACATGGACGGCTGCGTGAACGGCCACTACTTCACCGTGAAGGGCGAGGGCAGCGGCAAGCCCTACGAGGGCACCCAGACCTCCACCTTCAAGGTGACCATGGCCAACGGCGGCCCCCTGGCCTTCTCCTTCGACATCCTGTCCACCGTGTTCATGTACGGCAACCGCTGCTTCACCGCCTACCCCACCAGCATGCCCGACTACTTCAAGCAGGCCTTCCCCGACGGCATGTCCTACGAGAGAACCTTCACCTACGAGGACGGCGGCGTGGCCACCGCCAGCTGGGAGATCAGCCTGAAGGGCAACTGCTTCGAGCACAAGTCCACCTTCCACGGCGTGAACTTCCCCGCC…	N/A		N/A		N/A
TRV2-AmCyan-mobile element	SPDK3876	AarI	AmCyan	ATGGCCCTGTCCAACAAGTTCATCGGCGACGACATGAAGATGACCTACCACATGGACGGCTGCGTGAACGGCCACTACTTCACCGTGAAGGGCGAGGGCAGCGGCAAGCCCTACGAGGGCACCCAGACCTCCACCTTCAAGGTGACCATGGCCAACGGCGGCCCCCTGGCCTTCTCCTTCGACATCCTGTCCACCGTGTTCATGTACGGCAACCGCTGCTTCACCGCCTACCCCACCAGCATGCCCGACTACTTCAAGCAGGCCTTCCCCGACGGCATGTCCTACGAGAGAACCTTCACCTACGAGGACGGCGGCGTGGCCACCGCCAGCTGGGAGATCAGCCTGAAGGGCAACTGCTTCGAGCACAAGTCCACCTTCCACGGCGTGAACTTCCCCGCC…	Mobile element fragments*		N/A		N/A
TRV2-AmCyan-sgNbPDS	SPDK3876	AarI	AmCyan	ATGGCCCTGTCCAACAAGTTCATCGGCGACGACATGAAGATGACCTACCACATGGACGGCTGCGTGAACGGCCACTACTTCACCGTGAAGGGCGAGGGCAGCGGCAAGCCCTACGAGGGCACCCAGACCTCCACCTTCAAGGTGACCATGGCCAACGGCGGCCCCCTGGCCTTCTCCTTCGACATCCTGTCCACCGTGTTCATGTACGGCAACCGCTGCTTCACCGCCTACCCCACCAGCATGCCCGACTACTTCAAGCAGGCCTTCCCCGACGGCATGTCCTACGAGAGAACCTTCACCTACGAGGACGGCGGCGTGGCCACCGCCAGCTGGGAGATCAGCCTGAAGGGCAACTGCTTCGAGCACAAGTCCACCTTCCACGGCGTGAACTTCCCCGCC…	sgNbPDS	TGAGGGTGTTAGGGTAACCAACATCAGTGAAGAGAAACTTGGTAGTAGCGACTCCATGgtttaagagctatgctggaaacagcatagcaagtttaaataaggctagtccgttatcaacttgaaaaagtggcaccgagtcggtgcCCTGCAGG	N/A		N/A
TRV2-sgNbPDS	SPDK3876	AarI	sgNbPDS	TGAGGGTGTTAGGGTAACCAACATCAGTGAAGAGAAACTTGGTAGTAGCGACTCCATGgtttaagagctatgctggaaacagcatagcaagtttaaataaggctagtccgttatcaacttgaaaaagtggcaccgagtcggtgcCCTGCAGG	N/A		N/A		N/A
TRV2-sgNbPDS-mobile element	SPDK3876	AarI	sgNbPDS	TGAGGGTGTTAGGGTAACCAACATCAGTGAAGAGAAACTTGGTAGTAGCGACTCCATGgtttaagagctatgctggaaacagcatagcaagtttaaataaggctagtccgttatcaacttgaaaaagtggcaccgagtcggtgcCCTGCAGG	Mobile element fragments*		N/A		N/A

### Sheet: Table S2
Oligos for PCR and RT-PCR
Experiment	Target	Forward primer (5'->3')	Reverse primer (5'->3')	Reference
RT-PCR	AmCyan	atggccctgtccaacaagttc	ctagaagggcaccacggagg
RT-PCR	sgNbPDS	ttggtagtagcgactccatg	gcaccgactcggtg
RT-PCR	Actin	tcctgatgggcaagtgattac	ttgtatgtggtctcgtggattc	Liu et al., 2012
PCR/Sanger	SvPDS	atggatactggctgcctgtc	gcccggtctcataccaatct
